# Laboratory yeast strains are highly diverse in lipid metabolism

**DOI:** 10.1101/2025.02.13.638058

**Authors:** Mike F. Renne, Richard Bachmann, Christian Klose, Thomas Hentrich, Julia M. Schulze-Hentrich, Robert Ernst

## Abstract

The impact of the genetic background on the lipidome of yeast strains remains underexplored. This study systematically compares the lipidomes of five commonly used laboratory yeast strains: BY4741, W303, D273-10B, RM11-1a, and CEN.PK2-1c. Shotgun lipidomics reveals significant variations in lipid class and acyl chain composition down to the level of molecular species. Notably, the most abundant lipid class differed between the strains: phosphatidylinositol (PI) lipids are predominant in BY4741, while phosphatidylethanolamine (PE) lipids are in D273. Ergosterol esters, which are the storage form of the major yeast sterol ergosterol, are at higher levels in all strains other than BY4741, correlating with a low gene expression of lipid metabolic enzymes Hmg1 and Are2 in BY4741. Despite these lipidomic differences, transcriptomic analysis did not show significant changes in most genes related to lipid metabolism, suggesting post-transcriptional modifications, protein abundance, and metabolic flux as potential regulatory mechanisms. This study underscores the complexity of lipidome regulation and the need for further investigation into the underlying mechanisms.
