## Supplemental Table 2 for "Laboratory yeast strains are highly diverse in lipid metabolism"

### Sheet: Table S1 - lipidomics dataset f
Table S2 - Lipidomics analysis of the 210 lipids included in the final dataset. Data is presented as mol% of included lipids (210 species).
feature	BY4741_A	BY4741_B	BY4741_C	BY4741_D	W303_D	W303_E	W303_F	D273-10B_A	D273-10B_B	D273-10B_C	RM11-1A_A	RM11-1A_B	RM11-1A_C	CEN.PK2-1c_A	CEN.PK2-1c_B	CEN.PK2-1c_C
CDP-DAG 32:1;0	0.0424519	0.030844	0.0409372	0.02231	0.0770065	0.082815	0.0477304	0.0580176	0.055554	0.0780011	0.0691776	0.0663326	0.0773836	0.0205929	0.0477481	0.0418725
CDP-DAG 32:2;0	0.00305498	0.00315126	0.00373528	0.00231782	0.00784869	0.00921148	0.00576066	0.00641536	0.00571414	0.0078566	0.005566	0.00592937	0.0068138	0.00253716	0.00729159	0.00567548
CDP-DAG 34:1;0	0.0737945	0.0543657	0.0736683	0.0381993	0.184267	0.178688	0.121459	0.109396	0.129105	0.161083	0.187484	0.226133	0.252404	0.0691201	0.104577	0.116216
CDP-DAG 34:2;0	0.0087938	0.00938778	0.0110407	0.00516495	0.0314133	0.0354828	0.0235387	0.022962	0.0217931	0.027416	0.0214598	0.0312858	0.0313374	0.0144913	0.023363	0.0267162
Cer 34:0;2	0.0032429	0.00245654	0.00249064	0.0100248	0.00624673	0.00658321	0.00648982	0.00288774	0.00422079	0.00372887	0.00217151	0.00329981	0.00251704	0.00141445	0.00178778	0.00159713
Cer 36:0;2	0.00249435	0.00219275	0.0018846	0.00609702	0.0047422	0.00509336	0.00509083	0.00241522	0.00335351	0.00300595	0.00199338	0.00281055	0.00215215	0.00146819	0.00152496	0.00182276
Cer 42:0;2	0.0315554	0.0287624	0.030608	0.0371122	0.0229567	0.0229691	0.0196992	0.0224675	0.0230138	0.0224031	0.0190517	0.0197567	0.0179782	0.0211468	0.0202375	0.0214387
Cer 44:0;3	0.013591	0.0123956	0.0143846	0.0147169	0.0156683	0.0147001	0.0146825	0.0355977	0.0301309	0.0332859	0.0111205	0.00905838	0.0100975	0.0139385	0.0108201	0.0120989
Cer 44:0;4	0.0764712	0.0743953	0.0779468	0.0861795	0.0528986	0.0557488	0.0438563	0.0534589	0.0585372	0.0569934	0.0480377	0.0515583	0.0480361	0.0539692	0.0525056	0.0580045
Cer 46:0;4	0.00935418	0.00731634	0.00736555	0.00681631	0.0175294	0.0188153	0.0145531	0.00775311	0.0131912	0.0106434	0.0149042	0.0186022	0.0154039	0.0189044	0.0190941	0.0204442
CL 58:2;0	0.0306866	0.0352477	0.0328662	0.0283755	0.0175974	0.017442	0.0167399	0.0318798	0.0268306	0.02489	0.0250251	0.0174832	0.021971	0.0119678	0.0187726	0.0194693
CL 60:1;0	0.0591379	0.0452608	0.0532433	0.0410676	0.0169249	0.0238291	0.0191026	0.0400494	0.0379497	0.0377121	0.0313617	0.0168368	0.0255851	0.0177813	0.00870843	0.020472
CL 60:3;0	0.0177114	0.0188303	0.0210806	0.0243556	0.0243601	0.0243772	0.0217396	0.0263549	0.0212521	0.0244752	0.0244138	0.0193859	0.0215119	0.0213948	0.0155817	0.0272774
CL 62:3;0	0.0167127	0.0211042	0.018965	0.0209433	0.0126366	0.0152105	0.0204761	0.0253386	0.0278146	0.0256087	0.0249902	0.022635	0.0240928	0.0284928	0.0213011	0.0251314
CL 66:4;0	0.074556	0.0739836	0.0650232	0.0939693	0.0810078	0.0928779	0.0922179	0.102586	0.0909312	0.105254	0.0988587	0.0799058	0.101798	0.123323	0.0987451	0.119002
CL 68:3;0	0.0481293	0.0460123	0.0467464	0.0489698	0.132874	0.148463	0.109582	0.107547	0.100474	0.11888	0.135947	0.117555	0.124058	0.13327	0.110255	0.130327
CL 68:4;0	0.0745922	0.0710124	0.0695291	0.126923	0.202898	0.218987	0.195288	0.158181	0.139395	0.154602	0.126852	0.109574	0.121035	0.193016	0.150579	0.180681
CL 70:4;0	0.0279602	0.0286214	0.0278933	0.0591963	0.113982	0.138513	0.129544	0.103265	0.0830964	0.0936539	0.0506764	0.0439681	0.0495273	0.101075	0.073659	0.0838998
DAG 10:0;0_16:0;0	0.442674	0.45696	0.459294	0.271729	0.169519	0.150985	0.140317	0.176295	0.156101	0.154336	0.191023	0.197665	0.196976	0.121252	0.165162	0.139594
DAG 10:0;0_16:1;0	0.0831503	0.106997	0.101127	0.0634315	0.0643139	0.0619373	0.0694109	0.0721971	0.059711	0.0594903	0.0673586	0.0728623	0.0665997	0.0707728	0.0773821	0.0731899
DAG 10:0;0_18:0;0	0.116856	0.116694	0.120522	0.0765156	0.0612713	0.0551226	0.0511314	0.0710125	0.0611601	0.0555547	0.0411385	0.0414222	0.042978	0.0359249	0.0352861	0.0391056
DAG 10:0;0_18:1;0	0.0194929	0.0235678	0.0249532	0.015026	0.0232807	0.0254622	0.0230029	0.0261046	0.0268317	0.020757	0.018164	0.022426	0.019532	0.0222073	0.0207849	0.0214073
DAG 10:1;0_16:0;0	0.00628276	0.00594023	0.00646314	0.00381812	0.0059738	0.00543637	0.00537398	0.0107219	0.00810308	0.00822414	0.0114043	0.0116204	0.0112003	0.0041028	0.00653323	0.00539916
DAG 10:1;0_18:0;0	0.00137766	0.00159458	0.00169275	0.000967377	0.00200793	0.00242291	0.00174223	0.00443131	0.00316801	0.00278883	0.00250845	0.00247571	0.00268447	0.00130918	0.00113048	0.000948897
DAG 12:0;0_14:0;0	0.0361973	0.0378247	0.0347658	0.0273361	0.0223717	0.0202032	0.0191328	0.0366928	0.0297228	0.0286881	0.021072	0.0209837	0.0204223	0.0189157	0.0212951	0.0181802
DAG 12:0;0_16:0;0	0.327797	0.313275	0.324688	0.20908	0.127676	0.111135	0.100747	0.124665	0.122753	0.111403	0.161729	0.171439	0.16499	0.104253	0.122822	0.12766
DAG 12:0;0_16:1;0	0.107953	0.129386	0.125823	0.0801407	0.0679254	0.0710014	0.0697614	0.0808702	0.0745338	0.0636558	0.0831724	0.0883188	0.0843476	0.0894456	0.085989	0.0891633
DAG 12:0;0_18:0;0	0.075028	0.0716753	0.0689353	0.0552822	0.0386106	0.0382684	0.0422488	0.0441079	0.0360791	0.0327618	0.0359663	0.0334898	0.0349373	0.0353257	0.0317606	0.0339974
DAG 12:0;0_18:1;0	0.0233623	0.0268193	0.0269097	0.0196054	0.0248129	0.0263805	0.0253669	0.0315389	0.0282099	0.0257263	0.0233738	0.0268138	0.0228835	0.0342853	0.026487	0.0289919
DAG 14:0;0_14:0;0	0.0162805	0.0144594	0.0157522	0.0105623	0.0108499	0.00915914	0.00871416	0.0174478	0.0167116	0.014809	0.00922823	0.00872004	0.0084089	0.00533932	0.00839084	0.00718965
DAG 14:0;0_14:1;0	0.00690648	0.0073956	0.00703523	0.00457696	0.00826543	0.0077368	0.00745666	0.0209096	0.0167316	0.0156647	0.0077069	0.00694497	0.00699824	0.0063678	0.00834003	0.0073694
DAG 14:0;0_16:0;0	0.122019	0.102892	0.108459	0.0742406	0.0495892	0.0435152	0.0431373	0.052111	0.0493243	0.0446536	0.0460957	0.04897	0.0469876	0.0322126	0.0468172	0.0411921
DAG 14:0;0_16:1;0	0.209921	0.225728	0.225207	0.165216	0.130213	0.115009	0.111537	0.187815	0.178665	0.168532	0.151978	0.155566	0.156548	0.122385	0.128581	0.127717
DAG 14:0;0_18:1;0	0.170665	0.188005	0.186341	0.126125	0.196698	0.17527	0.161383	0.266508	0.26205	0.244663	0.193811	0.234543	0.215885	0.218902	0.211993	0.206684
DAG 14:1;0_16:0;0	0.0611932	0.0605794	0.0618943	0.0407843	0.0429902	0.0406071	0.0368541	0.0751316	0.071017	0.0693347	0.0561709	0.0564004	0.0589557	0.0490015	0.0519462	0.0517568
DAG 14:1;0_16:1;0	0.0287295	0.0447107	0.0386976	0.0257532	0.0314511	0.0309994	0.0418889	0.0797155	0.0640774	0.0586975	0.0458512	0.0399462	0.0407754	0.060226	0.0535892	0.0533311
DAG 14:1;0_18:0;0	0.0136505	0.0162168	0.015851	0.0121258	0.0180633	0.0181722	0.0170962	0.0315055	0.0263299	0.0263228	0.0165616	0.0147906	0.0150575	0.0199098	0.014577	0.0166318
DAG 16:0;0_16:1;0	1.70934	1.88146	1.91676	1.19609	0.604356	0.524722	0.527292	0.671925	0.639918	0.603513	0.891649	0.991548	0.982842	0.657559	0.703393	0.709844
DAG 16:0;0_18:1;0	1.40026	1.53843	1.58206	0.929501	0.877731	0.819849	0.841637	0.921252	0.920383	0.867117	1.15221	1.46625	1.44669	1.2966	1.10126	1.25125
DAG 16:1;0_16:1;0	1.61336	1.98356	1.91384	1.22201	0.725837	0.69591	0.749205	1.12143	1.0336	0.955984	1.26044	1.22215	1.22933	1.45686	1.19522	1.25889
DAG 16:1;0_18:0;0	0.494683	0.533117	0.537741	0.439276	0.292578	0.280533	0.283278	0.335541	0.25973	0.254262	0.298682	0.296293	0.297932	0.333636	0.247154	0.27155
DAG 16:1;0_18:1;0	1.44983	1.74782	1.70281	0.989521	1.2755	1.24326	1.32699	1.46733	1.57981	1.42514	1.53733	1.75629	1.73041	2.48707	1.96992	2.04429
DAG 18:0;0_18:1;0	0.431711	0.471574	0.487694	0.428982	0.571619	0.585394	0.547837	0.477989	0.371326	0.385579	0.38098	0.42054	0.377626	0.643495	0.401315	0.444339
DAG 18:1;0_18:1;0	0.0944825	0.110424	0.115376	0.079701	0.18816	0.188372	0.181201	0.153793	0.152653	0.145314	0.152721	0.189164	0.163257	0.327734	0.221552	0.243739
EE 16:0;0	0.674261	0.669647	0.63087	0.660837	1.5367	1.55995	1.55911	1.00271	1.12341	1.09891	1.58637	1.51149	1.5566	1.03441	1.11875	0.972267
EE 16:1;0	0.586633	0.558118	0.629948	0.559564	2.56888	2.78425	2.72029	2.40115	3.10229	2.95022	2.88591	2.87594	2.95998	3.58824	3.80513	3.35622
EE 18:1;0	0.229944	0.194945	0.221339	0.180871	2.00242	2.23358	2.16059	1.70028	2.18935	2.11957	1.75677	1.91258	1.90878	3.14292	2.88125	2.6567
Erg 28:3;0	9.82498	10.0349	10.741	8.56078	8.70086	9.0601	8.69602	11.3571	10.4604	10.8258	8.56672	8.58195	8.04251	8.92658	8.29648	9.77995
IPC 42:0;3	0.0255393	0.0194084	0.0223585	0.0272248	0.0117037	0.0115959	0.0211153	0.0385834	0.0277647	0.0291386	0.00462301	0.0029343	0.0042485	0.00519495	0.00746005	0.00656003
IPC 42:0;4	0.167246	0.133731	0.129758	0.234184	0.0577988	0.0673607	0.0834101	0.0567744	0.0600699	0.0560274	0.058537	0.0513052	0.0502844	0.0420633	0.0454599	0.0537434
IPC 44:0;3	0.160823	0.154019	0.14921	0.205586	0.166456	0.160507	0.281343	0.460359	0.350776	0.378939	0.0624192	0.0463951	0.0502877	0.109238	0.097614	0.117209
IPC 44:0;4	1.24373	1.13512	1.10226	2.08348	0.864487	1.05339	1.32961	0.725558	0.675414	0.679641	0.44851	0.422409	0.398641	0.708015	0.707054	0.853606
IPC 44:0;5	0.201696	0.188774	0.169406	0.331608	0.129177	0.153431	0.197931	0.0122739	0.013006	0.0141395	0.0786269	0.102547	0.0908511	0.0467535	0.050372	0.0560352
IPC 46:0;3	0.00553468	0.00514085	0.0048479	0.0069229	0.0224987	0.0249406	0.0384279	0.0297019	0.0285461	0.0266882	0.0136612	0.0093556	0.0100196	0.0258916	0.0234084	0.0285947
IPC 46:0;4	0.0776257	0.0647709	0.0605699	0.0960821	0.175679	0.241347	0.301079	0.0717795	0.0782765	0.0713537	0.120111	0.132982	0.113326	0.245938	0.229527	0.291664
LPA 16:0;0	0.0168713	0.0171929	0.0174893	0.0145565	0.0111323	0.0100224	0.00956009	0.00718887	0.0153254	0.0112369	0.00947587	0.0153121	0.0143685	0.00970297	0.0134329	0.0161719
LPA 16:1;0	0.030283	0.039084	0.0366397	0.0316567	0.0203957	0.0211527	0.0195953	0.0171231	0.0319224	0.0240844	0.0133324	0.0199942	0.0197758	0.0197132	0.0296019	0.02927
LPA 18:1;0	0.037707	0.0382075	0.0372635	0.0367805	0.0383584	0.0334132	0.0332682	0.0158988	0.0367734	0.0246585	0.0149359	0.0280694	0.0247402	0.0327381	0.0429353	0.0432796
LPC 14:1;0	0.0552426	0.0544715	0.0478053	0.0205544	0.0147121	0.0171991	0.0184716	0.0349493	0.050098	0.0454704	0.0375642	0.0432469	0.0388508	0.0345835	0.031872	0.0512212
LPC 16:0;0	0.105718	0.0843866	0.0834722	0.0858603	0.0597494	0.0590625	0.0526493	0.0279381	0.0619256	0.0417439	0.035562	0.0647611	0.0493735	0.0263497	0.0352547	0.0393038
LPC 16:1;0	0.321422	0.506767	0.380132	0.535559	0.291479	0.305589	0.359282	0.224997	0.324101	0.252174	0.111442	0.145811	0.138883	0.200182	0.24486	0.268284
LPC 16:2;0	0.202955	0.204564	0.150381	0.0497209	0.062184	0.0727268	0.0858369	0.129521	0.240787	0.175607	0.10546	0.12758	0.111764	0.190903	0.168446	0.255045
LPC 18:1;0	0.453439	0.478089	0.420074	0.627068	0.765611	0.755006	0.873385	0.225946	0.42127	0.297876	0.163901	0.242369	0.209995	0.377319	0.360295	0.416846
LPE 16:0;0	0.153097	0.120996	0.125657	0.103668	0.088605	0.0842316	0.0807851	0.0710483	0.0996175	0.0883751	0.0977934	0.112185	0.102704	0.0754683	0.0780588	0.0960417
LPE 16:1;0	0.396473	0.460372	0.376583	0.467446	0.300841	0.299389	0.303421	0.318936	0.525814	0.403179	0.141636	0.181778	0.159835	0.253462	0.334987	0.335007
LPE 18:0;0	0.0209074	0.0140867	0.0150806	0.0132765	0.0134287	0.0122736	0.0131021	0.00733883	0.013218	0.0102402	0.0067581	0.0122387	0.00875732	0.00793663	0.00855044	0.00935185
LPE 18:1;0	0.616501	0.531506	0.49841	0.639767	0.810768	0.766567	0.819706	0.370394	0.653298	0.461634	0.281728	0.394106	0.326156	0.483487	0.497027	0.550113
LPE 20:1;0	0.0539501	0.0507806	0.0455191	0.0577904	0.0869746	0.0839181	0.106558	0.0262573	0.0444942	0.0341543	0.0157129	0.0219061	0.0188409	0.036067	0.0393393	0.0429852
LPI 10:0;0	0.0220891	0.0178928	0.0175019	0.0177655	0.00864683	0.00878373	0.00780353	0.00531996	0.00932909	0.0058862	0.00368011	0.00574872	0.00382342	0.00476574	0.00751301	0.00648228
LPI 12:0;0	0.0265011	0.0211417	0.0193767	0.0205778	0.00972437	0.0105828	0.0100776	0.00649729	0.00950397	0.0064755	0.00538688	0.00804551	0.00620312	0.00806034	0.0107767	0.00930818
LPI 14:1;0	0.00970383	0.00854138	0.00706642	0.00924642	0.00860873	0.00904249	0.00973824	0.00740222	0.0104245	0.00729511	0.00370394	0.00517929	0.0041002	0.00691715	0.00838386	0.0075575
LPI 16:0;0	0.231343	0.188593	0.188155	0.233092	0.14032	0.137464	0.14862	0.156547	0.140143	0.14791	0.0957598	0.0870319	0.0907954	0.156526	0.118278	0.154694
LPI 16:1;0	0.348335	0.267575	0.243639	0.307348	0.139051	0.144132	0.16069	0.078813	0.11279	0.0829725	0.0649506	0.0879982	0.0708026	0.120602	0.121578	0.123738
LPI 18:0;0	0.0940986	0.0763787	0.0828375	0.0963427	0.0776541	0.0814592	0.0841344	0.104484	0.0929111	0.0963828	0.0609435	0.0616965	0.0618792	0.126134	0.0753788	0.116319
LPI 18:1;0	0.348392	0.256167	0.240892	0.308341	0.25371	0.272487	0.313492	0.133044	0.187306	0.138175	0.102315	0.155027	0.117648	0.266448	0.221608	0.249845
LPS 14:0;0	0.00533103	0.00348895	0.00392535	0.00420816	0.00710161	0.00675652	0.006095	0.00587254	0.00647786	0.00602184	0.00234789	0.00236315	0.00194871	0.00261544	0.00290359	0.00293492
LPS 16:0;0	0.113492	0.056871	0.0658543	0.0781502	0.0742819	0.0717077	0.0715438	0.0704065	0.0565235	0.0605796	0.0629279	0.0458287	0.0432508	0.0532889	0.0412525	0.0455437
LPS 16:1;0	0.0985768	0.0681778	0.066264	0.0872322	0.0647834	0.059106	0.0634508	0.0623771	0.0535485	0.0579338	0.0324717	0.0263354	0.0261731	0.035748	0.0296957	0.0326603
LPS 18:0;0	0.0114659	0.0103711	0.0118445	0.00279997	0.00214924	0.0019887	0.00230703	0.00562224	0.00785965	0.00676954	0.00739509	0.00855527	0.00824365	0.00682296	0.00789218	0.00976789
LPS 18:1;0	0.284147	0.197419	0.19642	0.185763	0.236834	0.224925	0.231322	0.222345	0.233338	0.23162	0.146186	0.14483	0.137288	0.193064	0.161404	0.195331
LPS 20:1;0	0.0388128	0.0393085	0.0411012	0.00826051	0.0117017	0.0112446	0.0119794	0.0243384	0.0451485	0.0300951	0.0184228	0.0264642	0.0238464	0.0371723	0.0425352	0.0510365
M(IP)2C 44:0;3	0.29136	0.234347	0.242791	0.179449	0.197216	0.125776	0.189162	0.547846	0.441861	0.452303	0.136032	0.116178	0.121424	0.103178	0.0942404	0.106256
M(IP)2C 44:0;4	1.61924	1.25131	1.321	1.44461	1.02875	0.738065	0.868584	1.17581	1.09232	1.18622	0.962527	0.983553	0.992982	0.588961	0.599493	0.766074
M(IP)2C 46:0;3	0.0355994	0.0267725	0.0251822	0.0189561	0.125779	0.088341	0.127629	0.233896	0.20167	0.187041	0.139665	0.120885	0.126083	0.108055	0.108949	0.13291
M(IP)2C 46:0;4	0.230336	0.170355	0.193508	0.206679	0.635558	0.536429	0.612174	0.387359	0.390683	0.408997	0.851612	0.886514	0.858207	0.691892	0.650508	0.825232
MIPC 44:0;3	0.0934702	0.110226	0.107924	0.0839097	0.103076	0.096284	0.100719	0.226129	0.181993	0.189288	0.0357217	0.031637	0.0359608	0.0886656	0.0908849	0.0997455
MIPC 44:0;4	0.601254	0.661423	0.647927	0.663375	0.726287	0.704493	0.652553	0.750894	0.692882	0.719884	0.349737	0.326074	0.386671	0.62511	0.691645	0.728929
MIPC 46:0;4	0.0617039	0.0686459	0.0627581	0.0603386	0.337649	0.389459	0.335839	0.175516	0.180196	0.18224	0.215226	0.217304	0.241784	0.516683	0.524152	0.58649
PA 10:0;0_16:0;0	0.232785	0.287136	0.257216	0.252787	0.391289	0.339749	0.220752	0.282231	0.304367	0.279186	0.178053	0.235223	0.229497	0.0619547	0.200811	0.117029
PA 10:0;0_16:1;0	0.0490869	0.0754989	0.0656574	0.0402347	0.0575724	0.0500806	0.0452944	0.0807755	0.0795381	0.0793259	0.038958	0.0638173	0.0586812	0.01283	0.0687109	0.0361296
PA 10:0;0_18:0;0	0.0604416	0.0878071	0.0703862	0.0424787	0.0726841	0.0575324	0.0620931	0.116326	0.0929414	0.0883094	0.0529004	0.0753832	0.0688721	0.0273547	0.0619093	0.0659687
PA 12:0;0_16:0;0	0.130446	0.133357	0.139746	0.114513	0.144244	0.131898	0.0691704	0.0813843	0.136236	0.110032	0.085948	0.107026	0.116889	0.0406498	0.109008	0.0512005
PA 12:0;0_16:1;0	0.0970399	0.152796	0.132597	0.0930819	0.0784395	0.0742745	0.0460618	0.0835562	0.126098	0.103231	0.0686135	0.0719751	0.0771043	0.0384282	0.10394	0.0791612
PA 12:0;0_18:1;0	0.013688	0.0195795	0.0173183	0.0153487	0.0189851	0.0174057	0.0128438	0.0211146	0.0265767	0.0232711	0.0102844	0.0165606	0.0163461	0.00878202	0.0173979	0.0125309
PA 14:0;0_14:1;0	0.00307916	0.00497926	0.00379728	0.00309122	0.00593726	0.00616113	0.00366338	0.0134162	0.0180189	0.0153735	0.00450476	0.00333173	0.00455804	0.0021626	0.00640715	0.00384318
PA 14:0;0_16:1;0	0.171858	0.26166	0.214007	0.140449	0.142216	0.128493	0.0966006	0.222905	0.325939	0.272589	0.123519	0.173107	0.187768	0.069037	0.174728	0.107657
PA 14:0;0_18:1;0	0.239805	0.309586	0.275786	0.162208	0.266754	0.266935	0.203985	0.409205	0.645055	0.537278	0.262508	0.349814	0.378259	0.213741	0.395599	0.30882
PA 14:1;0_16:0;0	0.0428845	0.0563498	0.0466285	0.0337175	0.0524515	0.0514119	0.0375806	0.0889948	0.105848	0.102833	0.0462003	0.0556408	0.0644828	0.0316365	0.0653741	0.0460106
PA 14:1;0_16:1;0	0.0272155	0.0412577	0.035004	0.0209573	0.0429921	0.0403217	0.0286411	0.0891192	0.100356	0.091527	0.0294193	0.0374828	0.0391682	0.0242895	0.0645895	0.0357308
PA 14:1;0_18:0;0	0.0079215	0.00909561	0.00825318	0.00513453	0.00941977	0.00800448	0.00983078	0.0175455	0.0162961	0.0159067	0.00855332	0.00828807	0.00866837	0.00704601	0.00882965	0.010711
PA 14:1;0_18:1;0	0.00950413	0.0105186	0.0102605	0.00746473	0.0175292	0.0170414	0.0131846	0.0289749	0.0382676	0.0314092	0.0108496	0.0144047	0.0154072	0.0101026	0.017357	0.0131944
PA 16:0;0_16:1;0	2.12888	2.89373	2.69757	1.38942	0.881574	0.806263	0.636242	0.868564	1.35185	1.16989	1.12603	1.46509	1.6591	0.607782	1.26283	0.981019
PA 16:0;0_18:1;0	2.26913	3.10222	2.93954	1.38816	1.39604	1.4173	1.16331	1.27769	2.27659	1.86996	1.89977	2.73545	3.00686	1.53191	2.40515	2.21321
PA 16:1;0_16:1;0	1.73864	2.83393	2.38107	1.511	1.12734	1.03588	0.812812	1.32098	1.97504	1.6195	1.04458	1.48884	1.53394	0.774972	1.7748	1.20773
PA 16:1;0_18:0;0	0.191742	0.239176	0.23306	0.135344	0.137731	0.133706	0.116471	0.184496	0.23415	0.210803	0.169408	0.185997	0.200192	0.132783	0.178798	0.169318
PA 16:1;0_18:1;0	2.27076	3.30408	2.97373	1.84147	2.29955	2.25172	1.90943	2.37798	3.75241	3.127	1.88725	2.75987	2.91053	2.04566	3.47077	2.71481
PA 18:0;0_18:1;0	0.0509311	0.0676372	0.0616737	0.0261858	0.0629089	0.0730193	0.0733846	0.106738	0.125699	0.11661	0.0631591	0.0886266	0.0857353	0.0775039	0.0758228	0.0857134
PA 18:1;0_18:1;0	0.0704705	0.070932	0.106094	0.033145	0.0786966	0.11609	0.0694621	0.0650205	0.119506	0.091828	0.0746926	0.0848036	0.0823892	0.107619	0.102418	0.130395
PC 10:0;0_16:1;0	0.0181417	0.0200758	0.0182856	0.0830167	0.0606886	0.0502603	0.0504686	0.0196095	0.0244979	0.0228035	0.0166734	0.025462	0.0192996	0.00543871	0.0121998	0.00783939
PC 10:0;0_18:1;0	0.0184537	0.0201255	0.021382	0.0242932	0.0312492	0.0274581	0.0270364	0.0283035	0.0279018	0.026479	0.0220844	0.0199602	0.0219098	0.0122979	0.0153315	0.0147524
PC 12:0;0_16:0;0	0.0454536	0.0400256	0.0385035	0.0332475	0.0226023	0.0209738	0.0191066	0.0205478	0.0195504	0.0153721	0.0302711	0.0292963	0.0250971	0.01548	0.0121715	0.0162934
PC 12:0;0_16:1;0	0.184859	0.187934	0.192345	0.186265	0.122494	0.125025	0.12463	0.116712	0.109437	0.105271	0.113392	0.0962169	0.101737	0.101628	0.0937868	0.0937707
PC 14:0;0_14:1;0	0.0110117	0.0110316	0.00989911	0.00966749	0.0126319	0.0108772	0.0113914	0.0245762	0.0229105	0.0209794	0.0119776	0.0109875	0.0103688	0.00728707	0.00985199	0.00866164
PC 14:0;0_18:1;0	0.0910176	0.0824866	0.0871537	0.0766235	0.150305	0.133091	0.114859	0.114015	0.139868	0.125075	0.131386	0.146364	0.137544	0.0597644	0.073475	0.0656359
PC 14:1;0_14:1;0	0.235427	0.180839	0.125103	0.39598	0.332273	0.263149	0.269657	0.305883	0.203667	0.22113	0.231928	0.109628	0.122998	0.120921	0.108939	0.11493
PC 14:1;0_16:1;0	0.889507	0.829201	0.67255	0.8796	1.06387	0.922689	0.920941	0.953501	0.795346	0.832537	1.06193	0.700267	0.754576	0.657616	0.606923	0.64559
PC 14:1;0_18:1;0	0.315513	0.398636	0.326629	0.104892	0.15959	0.162322	0.160722	0.371604	0.389876	0.386405	0.536806	0.418109	0.450185	0.364435	0.350364	0.41387
PC 16:0;0_16:1;0	1.36381	1.19402	1.24812	1.16748	0.846174	0.748376	0.656232	0.578936	0.735419	0.633508	1.14268	1.38325	1.25446	0.470481	0.597714	0.51712
PC 16:0;0_18:1;0	0.564811	0.495981	0.515063	0.506221	0.690991	0.63346	0.560816	0.316794	0.420731	0.350751	0.661297	0.831701	0.735739	0.298874	0.346319	0.309574
PC 16:1;0_16:1;0	5.98963	5.94867	5.95578	6.55495	5.39237	5.17232	5.26191	4.39249	4.05681	4.015	5.14872	4.59472	4.73892	5.05277	4.78091	4.6094
PC 16:1;0_18:1;0	4.24059	4.21982	4.18446	5.221	8.69716	8.4197	8.55162	5.08876	4.75129	4.68383	4.70687	4.26762	4.30633	5.66307	4.80771	4.71265
PC 16:1;0_20:1;0	0.0337052	0.0463137	0.0312683	0.0420782	0.052662	0.0561082	0.0539327	0.0530311	0.0527857	0.0529498	0.0469079	0.0506986	0.0427527	0.0548311	0.0525282	0.0470289
PC 18:0;0_18:1;0	0.0547843	0.0324427	0.0311212	0.0465753	0.109204	0.08632	0.0783295	0.0403849	0.0454345	0.0496534	0.0762182	0.0658734	0.0812251	0.0562836	0.0494402	0.050045
PC 18:1;0_18:1;0	0.234496	0.20932	0.233879	0.314268	0.845267	0.852786	0.832462	0.417413	0.408563	0.395392	0.36898	0.358051	0.329702	0.506127	0.370337	0.393893
PE 10:0;0_16:0;0	0.0581882	0.0536072	0.0554	0.043986	0.0285243	0.0269574	0.0247733	0.0431331	0.0398307	0.0431797	0.0512663	0.0404463	0.0420822	0.0167838	0.0181165	0.0189452
PE 10:0;0_16:1;0	0.0406974	0.0365308	0.0384426	0.0433492	0.0345995	0.0345017	0.0322877	0.0782168	0.0658752	0.0742362	0.0451141	0.0377227	0.0372097	0.0291425	0.0339609	0.0310677
PE 10:0;0_18:1;0	0.0162496	0.0169053	0.018344	0.0159795	0.0186298	0.0182522	0.0163509	0.0281522	0.0294637	0.0292379	0.0222812	0.0198098	0.0183734	0.0135876	0.0185672	0.0166284
PE 12:0;0_14:0;0	0.00779428	0.0065332	0.00677745	0.00625942	0.00645512	0.00572673	0.00554945	0.0114218	0.0103591	0.0108229	0.00776276	0.00699443	0.00665778	0.00427875	0.00389778	0.00434272
PE 12:0;0_16:0;0	0.0540218	0.0470426	0.0499573	0.0423936	0.0299391	0.0278527	0.0258573	0.0380249	0.033364	0.0351474	0.0558749	0.0440461	0.0458911	0.0277636	0.0249501	0.0280043
PE 12:0;0_16:1;0	0.117028	0.113194	0.110946	0.127164	0.0961916	0.0962807	0.0950724	0.166814	0.142431	0.146466	0.110979	0.0786368	0.0906051	0.0942091	0.0822751	0.0891541
PE 12:0;0_18:1;0	0.0257505	0.0250415	0.0252677	0.0256346	0.0301493	0.0282467	0.0272472	0.0346193	0.0308229	0.0322584	0.0245576	0.0211007	0.0225425	0.0209283	0.0189604	0.0215747
PE 14:0;0_14:0;0	0.00212661	0.00140497	0.00223669	0.00181857	0.00226686	0.00193236	0.00145655	0.00363329	0.00341513	0.00378102	0.00177973	0.00194506	0.00154005	0.000902241	0.00126625	0.00124891
PE 14:0;0_14:1;0	0.00248983	0.00228668	0.00233167	0.00263849	0.00393235	0.00400274	0.00400455	0.014317	0.0126284	0.0130357	0.00593438	0.00353462	0.00476549	0.00414821	0.00358316	0.00351787
PE 14:0;0_16:1;0	0.213331	0.193312	0.195986	0.195422	0.188189	0.191694	0.176094	0.420814	0.383897	0.401223	0.297724	0.241512	0.262965	0.158574	0.161753	0.165787
PE 14:0;0_18:1;0	0.194028	0.181237	0.183524	0.175689	0.355024	0.379242	0.343368	0.54007	0.492323	0.509201	0.442144	0.338436	0.369482	0.276302	0.243147	0.267272
PE 14:1;0_16:0;0	0.0268815	0.024281	0.0245104	0.0247018	0.0296513	0.0333187	0.0296168	0.0645319	0.056817	0.0613094	0.0557777	0.0420584	0.0467976	0.0313078	0.0314293	0.0319783
PE 14:1;0_16:1;0	0.028012	0.0253992	0.0229018	0.0272791	0.0409635	0.0452789	0.0421778	0.148621	0.128613	0.130334	0.0585922	0.0436268	0.0455237	0.0621471	0.0566079	0.0561186
PE 14:1;0_18:1;0	0.0153482	0.0149975	0.0138822	0.0144815	0.0375084	0.0362908	0.030158	0.0554469	0.0568762	0.0515508	0.0336586	0.0267268	0.0287245	0.0350252	0.032687	0.0330769
PE 16:0;0_16:1;0	1.74223	1.65051	1.78174	1.43957	0.984716	1.00027	0.915944	1.10176	1.09309	1.14225	1.88662	1.57647	1.71422	0.843069	0.837904	0.934633
PE 16:0;0_18:1;0	1.67093	1.62768	1.7782	1.39573	1.75158	1.79829	1.6509	1.45692	1.45795	1.53359	2.41375	2.07423	2.2203	1.45492	1.31281	1.54267
PE 16:0;0_20:1;0	0.0241747	0.0216493	0.0239132	0.0517212	0.0881984	0.102172	0.0894566	0.125108	0.139852	0.133491	0.165384	0.0225898	0.0194492	0.117613	0.113033	0.123948
PE 16:1;0_16:1;0	3.3596	3.15268	3.21707	3.44191	2.63517	2.68397	2.54423	4.93782	4.47759	4.6975	3.74282	3.12382	3.18176	3.37932	3.22367	3.38256
PE 16:1;0_18:1;0	4.07968	4.01711	4.07599	4.62322	7.02852	7.20547	6.89647	8.08623	7.17606	7.46803	6.00014	5.19944	5.16945	6.5374	5.55928	5.94541
PE 16:1;0_20:1;0	0.129663	0.128145	0.132325	0.12792	0.252812	0.243496	0.254091	0.196701	0.177071	0.180882	0.131014	0.111163	0.116143	0.191654	0.164445	0.179066
PE 18:1;0_18:1;0	0.423611	0.412221	0.414404	0.459304	1.10001	1.12628	1.10431	0.826302	0.746715	0.754661	0.558614	0.52042	0.525914	0.757813	0.607419	0.675974
PE 18:1;0_20:1;0	0.0202576	0.0206093	0.0199208	0.020823	0.0670314	0.0699978	0.0750488	0.0445697	0.0394956	0.0397564	0.0273584	0.0226293	0.0242192	0.0497811	0.0383557	0.0415242
PG 16:0;0_16:1;0	0.00587739	0.00672096	0.00621388	0.00526241	0.00700564	0.00648721	0.0060965	0.00361429	0.00477846	0.00306958	0.0187245	0.017865	0.0138034	0.00552284	0.00612435	0.00403628
PG 16:0;0_18:1;0	0.00924168	0.0291636	0.0241547	0.00973993	0.0318888	0.0358043	0.0242647	0.0155259	0.0192211	0.012978	0.0599631	0.0687461	0.0518254	0.0245032	0.0265878	0.0247045
PG 16:1;0_16:1;0	0.0171547	0.0237366	0.0197485	0.00108469	0.000602344	0.000744214	0.000593385	0.00717159	0.0126628	0.00890088	0.0116268	0.0151255	0.0152232	0.00661943	0.0105423	0.013356
PG 16:1;0_18:1;0	0.0231744	0.0333658	0.0268004	0.00892796	0.0129446	0.0174329	0.0141033	0.0115062	0.0226787	0.0154048	0.0232959	0.0338505	0.0347136	0.0184419	0.022863	0.0315391
PI 10:0;0_14:0;0	0.0499259	0.0537574	0.0497086	0.0686473	0.0629228	0.0528029	0.0521656	0.0820535	0.0610578	0.0701822	0.0361517	0.0225523	0.0282164	0.0170997	0.0379238	0.0242113
PI 10:0;0_16:0;0	1.56189	1.55723	1.56637	1.67279	1.08226	0.965913	0.953809	1.097	0.902832	0.972283	0.649867	0.444631	0.539936	0.435108	0.674052	0.544876
PI 10:0;0_16:1;0	0.0552626	0.0800007	0.0567285	0.0801492	0.100835	0.0988796	0.0982278	0.0687739	0.0462708	0.0530977	0.0472605	0.0302871	0.0411907	0.0391455	0.0604746	0.0623419
PI 10:0;0_18:0;0	0.469511	0.451125	0.45791	0.418962	0.280082	0.257011	0.275131	0.416586	0.358831	0.37665	0.209174	0.179765	0.205263	0.175975	0.211718	0.207224
PI 10:0;0_18:1;0	0.0122799	0.0143294	0.0113098	0.013089	0.0218355	0.0244006	0.0229456	0.0223558	0.0161231	0.0172619	0.0124609	0.00868934	0.00968326	0.0138192	0.015699	0.0147784
PI 12:0;0_14:0;0	0.0478788	0.0472779	0.0476705	0.0632217	0.0592513	0.0506716	0.0550773	0.0770855	0.0581471	0.0566015	0.0327562	0.0197062	0.0248573	0.0224508	0.0317176	0.0256549
PI 12:0;0_16:0;0	1.25036	1.20688	1.20945	1.37313	0.762395	0.704494	0.754944	0.840473	0.719127	0.759625	0.590582	0.417332	0.49259	0.508	0.574265	0.560748
PI 12:0;0_16:1;0	0.0710793	0.0827586	0.0712083	0.101499	0.104732	0.107955	0.111771	0.0827761	0.0552052	0.0618748	0.0730666	0.0357255	0.0500737	0.0642347	0.0770038	0.0662457
PI 12:0;0_18:0;0	0.283542	0.261859	0.271533	0.282676	0.166275	0.166271	0.179053	0.229685	0.21738	0.224449	0.168319	0.139753	0.157319	0.171263	0.160639	0.188795
PI 12:0;0_18:1;0	0.0137574	0.0148096	0.0129053	0.0175347	0.0242965	0.0266338	0.0282332	0.0257749	0.0184087	0.020176	0.0141264	0.0104702	0.012359	0.0204843	0.0170788	0.0179464
PI 14:0;0_14:0;0	0.0182323	0.0177869	0.0184335	0.0219596	0.0219308	0.022751	0.0191353	0.0344051	0.0272081	0.030458	0.0107098	0.00772427	0.00895167	0.00799905	0.00947722	0.00880012
PI 14:0;0_14:1;0	0.00665673	0.00703301	0.00643185	0.00919037	0.0151717	0.0160353	0.0155551	0.031042	0.0199052	0.0229217	0.00876766	0.00385289	0.00556806	0.00755595	0.0103273	0.0071434
PI 14:0;0_16:0;0	0.288011	0.2578	0.274472	0.295035	0.192392	0.16433	0.175678	0.228187	0.215028	0.216098	0.114314	0.0920827	0.098536	0.0903702	0.109396	0.111096
PI 14:0;0_16:1;0	0.201034	0.205762	0.194943	0.266443	0.210259	0.198736	0.23627	0.289097	0.217071	0.240142	0.133085	0.0792573	0.100409	0.113256	0.128162	0.111483
PI 14:0;0_18:1;0	0.124672	0.148985	0.133033	0.19937	0.24609	0.254919	0.319347	0.364079	0.278593	0.294671	0.1387	0.0935132	0.101531	0.184859	0.156992	0.175623
PI 14:1;0_16:0;0	0.180711	0.188268	0.17412	0.218476	0.232366	0.234657	0.261974	0.394244	0.322033	0.347904	0.162751	0.0984169	0.124905	0.186467	0.200739	0.185738
PI 14:1;0_16:1;0	0.0111793	0.0143341	0.0152357	0.0167208	0.0317553	0.0316947	0.0374215	0.0377838	0.0245461	0.0298867	0.0168625	0.00846036	0.0132207	0.0241858	0.0233237	0.021018
PI 14:1;0_18:0;0	0.0443019	0.048402	0.0529157	0.053558	0.0680316	0.0737552	0.0845097	0.142056	0.125268	0.136968	0.063312	0.0481893	0.0551501	0.0831242	0.0664547	0.0825233
PI 14:1;0_18:1;0	0.0035949	0.00424236	0.00364766	0.00636628	0.0124731	0.0134736	0.01416	0.0131631	0.00953298	0.0105442	0.00613258	0.0040634	0.00518452	0.00888533	0.00750589	0.00798484
PI 16:0;0_16:1;0	4.745	4.88907	4.76973	6.05117	2.38198	2.3255	2.91974	2.79288	2.38521	2.53309	1.95651	1.3365	1.57747	2.00792	1.90129	2.02566
PI 16:0;0_18:1;0	3.40396	3.49832	3.32611	4.80164	3.3088	3.50851	4.52244	3.52197	3.10063	3.23551	2.42071	1.81334	1.96186	3.5315	2.67231	3.19243
PI 16:1;0_16:1;0	0.418623	0.473174	0.466329	0.608335	0.423866	0.433834	0.543612	0.351084	0.239337	0.281163	0.310012	0.172313	0.223583	0.374438	0.31202	0.312155
PI 16:1;0_18:0;0	1.5871	1.54307	1.56906	1.97698	0.947562	0.990327	1.21746	1.30635	1.15305	1.18966	0.897885	0.737764	0.794073	1.11588	0.86139	1.07664
PI 16:1;0_18:1;0	0.316445	0.364324	0.336182	0.501323	0.640535	0.708404	0.922704	0.457807	0.3471	0.384323	0.372766	0.234884	0.282812	0.692901	0.462475	0.524662
PI 16:1;0_20:1;0	0.00297219	0.00395909	0.00375851	0.00563566	0.00673117	0.00751728	0.0101904	0.00441612	0.0031618	0.00381378	0.00319963	0.00223362	0.00301675	0.00473036	0.00398607	0.00446026
PI 16:1;0_22:0;0	0.00301009	0.00293368	0.00341504	0.00514661	0.00336229	0.00340511	0.00456344	0.00283103	0.00258839	0.00207538	0.00202743	0.00141683	0.00133772	0.00221367	0.00192644	0.00229117
PI 16:1;0_26:0;0	0.0079641	0.00788995	0.00627238	0.0130381	0.00579402	0.00795189	0.00989764	0.00707325	0.00619551	0.0065228	0.00400907	0.00351333	0.00370684	0.0078956	0.0043878	0.006957
PI 18:0;0_18:1;0	0.900198	0.896723	0.865285	1.29274	1.13044	1.33807	1.66568	1.33981	1.20407	1.27189	0.891286	0.758067	0.755256	1.53134	1.01227	1.35372
PI 18:0;0_20:1;0	0.000640844	0.000754466	0.000757682	0.00146974	0.00118829	0.00121148	0.00123317	0.00145105	0.00100873	0.00103888	0.000991627	0.000591345	0.000605941	0.00171285	0.000677992	0.00123209
PI 18:1;0_18:1;0	0.0260136	0.0290544	0.0276735	0.0370647	0.084736	0.10217	0.136011	0.0666905	0.053357	0.0596108	0.0448538	0.0331949	0.0349528	0.123511	0.0718495	0.0906169
PI 18:1;0_20:0;0	0.00392776	0.0032571	0.00387449	0.00555276	0.00507584	0.00658925	0.00782599	0.00413653	0.0038703	0.00375527	0.00288129	0.00210215	0.00201528	0.00526075	0.00285119	0.00414118
PI 18:1;0_24:0;0	0.00314529	0.00260711	0.00206262	0.00435424	0.00321938	0.0045453	0.00580051	0.00311876	0.00294089	0.00325885	0.00195165	0.00159173	0.001634	0.00358725	0.00207782	0.00323579
PS 12:0;0_16:0;0	0.0379632	0.0214125	0.0278791	0.0381416	0.0328991	0.0581542	0.0228704	0.0409233	0.0163812	0.0265653	0.0289211	0.00902845	0.0127176	0.0164147	0.0149448	0.0147658
PS 12:0;0_18:1;0	0.00719951	0.00788923	0.00844948	0.00417903	0.00598638	0.00534319	0.00573512	0.015743	0.0103789	0.0123297	0.0072706	0.00380089	0.00436859	0.00604878	0.00654102	0.00618254
PS 14:0;0_16:1;0	0.0373571	0.0264858	0.0225392	0.0528452	0.0519199	0.0487251	0.0510234	0.101682	0.0382124	0.0587696	0.0257723	0.00876972	0.0117447	0.0187045	0.0159496	0.0140336
PS 14:0;0_18:1;0	0.0904219	0.0658319	0.0623052	0.11655	0.2037	0.209643	0.219413	0.340666	0.152983	0.212815	0.116813	0.0491772	0.0614337	0.119756	0.0726156	0.081705
PS 14:1;0_16:0;0	0.0126321	0.0124334	0.0154441	0.0116609	0.0148879	0.0146021	0.0157334	0.0373933	0.0129529	0.0215414	0.0142269	0.006494	0.00974474	0.0143401	0.0114333	0.0134131
PS 14:1;0_18:1;0	0.0134282	0.0157582	0.0161007	0.0200821	0.0249166	0.0266174	0.0251535	0.0314235	0.0187553	0.0245423	0.0133488	0.00892688	0.00957004	0.0132586	0.0144548	0.0141421
PS 16:0;0_16:1;0	0.702541	0.46715	0.452813	0.852843	0.516457	0.495944	0.535936	0.544803	0.243052	0.358254	0.396204	0.15287	0.201152	0.260868	0.181003	0.207558
PS 16:0;0_18:1;0	1.17637	0.852897	0.884576	1.37676	1.36791	1.49824	1.5994	1.27916	0.697833	0.950978	1.15524	0.564882	0.675096	0.965726	0.581945	0.784832
PS 16:1;0_16:1;0	0.327029	0.203372	0.188549	0.497121	0.342111	0.28271	0.330946	0.434848	0.146567	0.228976	0.136092	0.0551551	0.0630642	0.141247	0.090167	0.085562
PS 16:1;0_18:1;0	1.01745	0.738177	0.785516	1.2809	1.62898	1.612	1.75836	2.0485	0.968153	1.32434	0.890024	0.4635	0.522923	1.17265	0.732032	0.852535
PS 18:1;0_18:1;0	0.219155	0.25471	0.325336	0.0656254	0.125962	0.132184	0.13162	0.486542	0.383854	0.444524	0.299022	0.218638	0.24388	0.388861	0.310975	0.396521
TAG 40:1;0	0.0636988	0.0483698	0.0567836	0.0391881	0.0409042	0.0398158	0.033671	0.0745797	0.0805954	0.0918011	0.120365	0.116063	0.134842	0.0605916	0.0882708	0.0923238
TAG 42:1;0	0.403691	0.304689	0.339929	0.222995	0.173859	0.155113	0.135126	0.21862	0.254032	0.280647	0.57618	0.613193	0.632343	0.250558	0.376152	0.359534
TAG 42:2;0	0.114299	0.100604	0.105676	0.0818147	0.100717	0.102433	0.0921065	0.115568	0.134288	0.149357	0.353904	0.339623	0.382823	0.259634	0.343987	0.338579
TAG 44:1;0	0.487673	0.35434	0.409896	0.278666	0.247102	0.241284	0.191426	0.286781	0.361492	0.385709	0.772489	0.859896	0.857199	0.388231	0.561116	0.552722
TAG 44:2;0	0.18547	0.149435	0.157308	0.128112	0.193396	0.196795	0.179647	0.234909	0.268018	0.30096	0.61631	0.613057	0.654068	0.546247	0.673868	0.702305
TAG 46:1;0	0.374246	0.277782	0.303057	0.251273	0.213544	0.202688	0.169282	0.233583	0.266178	0.280901	0.562959	0.611911	0.61992	0.294422	0.361852	0.373542
TAG 46:2;0	0.318058	0.249695	0.262067	0.230303	0.276383	0.285893	0.242653	0.359709	0.443161	0.476183	0.900407	0.911567	0.956257	0.687395	0.80698	0.82604
TAG 46:3;0	0.0348602	0.0293273	0.027919	0.0263241	0.0381308	0.0483879	0.0391984	0.0822968	0.0895655	0.0956403	0.161063	0.143744	0.159766	0.171555	0.183371	0.187599
TAG 48:2;0	1.41145	1.10699	1.1735	1.01148	0.715024	0.678967	0.599146	0.664395	0.877178	0.915454	2.23349	2.48071	2.48656	1.19706	1.48192	1.54342
TAG 48:3;0	1.001	0.783661	0.832641	0.717717	0.59533	0.618449	0.594795	0.700086	0.835775	0.898186	2.48614	2.37167	2.51413	2.21666	2.341	2.51981
TAG 50:2;0	1.25791	1.09729	1.16473	0.908747	0.932928	0.885601	0.794242	0.71053	0.968589	0.991471	2.47795	3.1231	2.86999	1.46105	1.70602	1.8769
TAG 50:3;0	1.00832	0.831048	0.874197	0.758985	1.25294	1.29866	1.20672	1.04976	1.30797	1.36506	3.60999	3.71047	3.76953	4.21296	4.09401	4.48957
TAG 52:3;0	0.297395	0.243912	0.259519	0.232707	0.785103	0.84351	0.740426	0.512964	0.659253	0.659965	1.6543	1.78499	1.76201	2.64187	2.33179	2.57744
TAG 54:2;0	0.141184	0.115149	0.125532	0.119204	0.260203	0.283853	0.23429	0.182154	0.232439	0.243245	0.391442	0.443681	0.419032	0.496644	0.441162	0.508452
TAG 54:3;0	0.0421186	0.0396689	0.0397891	0.039454	0.13128	0.143319	0.134797	0.0864873	0.106315	0.101091	0.20523	0.207489	0.211884	0.408802	0.326985	0.375592
TAG 56:2;0	0.0540372	0.0497694	0.0526482	0.0462573	0.0544979	0.0602521	0.0608456	0.0280275	0.0381377	0.0380306	0.0778834	0.0808745	0.087744	0.0549741	0.0472831	0.0651133
TAG 58:2;0	0.0662477	0.0638488	0.0616137	0.0817532	0.0872978	0.0852865	0.0812649	0.039421	0.0403705	0.0412884	0.0956286	0.114321	0.114998	0.0578068	0.0553633	0.0611702
